# Do male and female heterogamety really differ in expression regulation? Lack of global dosage balance in pygopodid geckos

**DOI:** 10.1101/2020.06.03.132241

**Authors:** Michail Rovatsos, Tony Gamble, Stuart V. Nielsen, Arthur Georges, Tariq Ezaz, Lukáš Kratochvíl

## Abstract

Differentiation of sex chromosomes is thought to have evolved with cessation of recombination and subsequent loss of genes from the degenerated partner (Y and W) of sex chromosomes, which in turn leads to imbalance of gene dosage between sexes. Based on work with traditional model species, theory suggests that unequal gene copy numbers lead to the evolution of mechanisms to counter this imbalance. Dosage compensation, or at least achieving dosage balance in expression of sex-linked genes between sexes, has largely been documented in lineages with male heterogamety (XX/XY sex determination), while ZZ/ZW systems are assumed to be usually associated with the lack of chromosome-wide gene dose regulatory mechanisms. Here we document that although the pygopodid geckos evolved male heterogamety with a degenerated Y chromosome 32-72 million years ago, one species in particular, Burton’s legless lizard (*Lialis burtonis*), does not possess dosage balance in the expression of genes in its X-specific region. We summarize studies on gene dose regulatory mechanisms in animals and conclude that there is in them no significant dichotomy between male and female heterogamety. We speculate that gene dose regulatory mechanisms are likely to be related to the general mechanisms of sex determination instead of type of heterogamety.
