## Supplementary material for "Do male and female heterogamety really differ in expression regulation? Lack of global dosage balance in pygopodid geckos": Table S1

### Sheet: Sheet1
	Table S1 List of pygopodid geckos, per species and sex, used in the current study.
	Species	Sex		Tissue
		♂	♀
	Aprasia parapulchella	1	1	tip of tail
	Delma inornata	1	1	tip of tail
	Lialis burtonis	4	2	blood cells
	Lialis jicari	1	1	blood cells
	Pygopus nigriceps	1	1	tip of tail
