## Supplementary material for "Do male and female heterogamety really differ in expression regulation? Lack of global dosage balance in pygopodid geckos": Table S2

### Sheet: Sheet1
					Anolis carolinensis			Podarcis muralis				Gekko japonicus			Gallus gallus (chicken)
Gene	Gene name	Primer name	Forward primer	Reverse primer	chromosome	start	end	scaffold	chromosome	start	end	scaffold	start	end	scaffold	chromosome	start	end	Aprasia parapulchella	Delma inornata	Lialis burtonis	Lialis jicari	Pygopus nigriceps
mecom	MDS1 and EVI1 complex locus	mecom_5	AGGAGATTTTGTGAGGGCAAGA	GCTGTTGGAAAGGTAAGACCAG	3	8044217	8598547	NC_041316.1	5	83930368	84393040	NW_015161952.1	1015880	1075832	NC_006096.5	9	20117696	20437859	normalization	normalization	normalization	normalization	normalization
rag1	recombination activating 1	rag1_FR	CTGCAACATTTGGTTGATGACTAC	CAGACACCAGGGCGGAA	1	53513151	53526211	NC_041312.1	1	57415929	57419251	NW_015169267.1	48695	51826	NC_006092.5	5	19742333	19745458	0.81	0.89	1.37	0.9	1.05
fbxo33	F-box protein 33	fbxo33_7	AGCCGTAAAATCACAGAAATCCAA	TATCAAACCCCATAGCCAACAC	1	23855622	23879613	NC_041312.1	1	32738790	32757470	NW_015175991.1	283650	303094	NC_006092.5	5	37861960	37880079	0.82	x	1.27	x	1.04
cabin1	calcineurin binding protein 1	cabin1_16	CATCTGGCATCTCCTCCAAAG	GAAACGGCTCAGGCACAG	NW_003338964.1	13649	29807	NC_041327.1	16	28406153	28473933	NW_015164664.1	2651180	2745252	NC_006102.5	15	8409395	8505493	x	1.04	1.37	1.04	1.38
derl3	derlin 3	derl3_30	ATGGAGTTGCCCAGCAGTAG	GGTGTATGTATGGAGTCGGAGG				NC_041327.1	16	28714280	28721396	NW_015164664.1	2513956	2519833	NC_006102.5	15	8295388	8299862	x	1.36	x	1.36	x
ubr5	ubiquitin protein ligase E3 component n-recognin 5	ubr5_2	TTGTTTCTTTGTTGCTGGTTGGA	TCCGATGTGACTTTGAGGCTTG	4	13924366	14006271	NC_041318.1	7	24010998	24079918	NW_015161420.1	292184	379926	NC_006089.5	2	128982855	129064314	1.19	0.95	x	1.04	x
usp12	ubiquitin specific peptidase 12	usp12_1	GGCACTTTATTTTTGTCGTCCATT	ACTTTCTTCTTCTGGGTGGCT	NW_003338853.1	1001607	1037018	NC_041315.1	4	26694450	26716507	NW_015167566.1	100385	134938	NC_006091.5	4p	12244448	12276877	1.04	0.75	0.99	0.99	1.54
noct	nocturnin	noct_PST_5	CTTGGGGAAGGCAAAGACAA	GACTAAGGAGTGGCTGAAAGGT	5	120424896	120430351	NC_041320.1	9	43394944	43418574	NW_015166418.1	1241746	1256425	NC_006091.5	4q	29193412	29198986	0.43	0.51	0.6	0.5	0.54
elf2	E74 like ETS transcription factor 2	elf2_1	CCCCAAAGGTGGTAATCCAGAC	ACTGTGTAAGTTGTGTAGCAGGAA	5	120373629	120420039	NC_041320.1	9	43348349	43391883	NW_015166418.1	1184652	1239666	NC_006091.5	4q	29203569	29232429	0.29	0.48	0.6	0.49	0.47
maml3	mastermind like transcriptional coactivator 3	maml3_12	GTGGGTCTGGATGACTTGGG	GTGGCTCTTGTTTTAGTTCCTTGT	5	119847374	120164683	NC_041320.1	9	42920684	43188396	NW_015166418.1	513240	912252	NC_006091.5	4q	29367987	29575168	0.32	0.47	0.72	0.47	0.61
rab33b	member RAS oncogene family	rab33b_1	TCCACAATGGCAAACTATGAAAACT	TCTGGGATACAGCAGGGCA	5	120260114	120268468	NC_041320.1	9	43264369	43271932	NW_015166418.1	1045768	1058405	NC_006091.5	4q	29304171	29311187	0.37	0.33	0.64	0.4	0.57
																	Average autosomal:		0.965	0.998	1.25	1.066	1.2525
																	Standard error:		0.0918785	0.102049	0.0898146	0.0778203	0.124189
																	Average X-specific:		0.3525	0.4475	0.64	0.465	0.5475
																	Standard error:		0.0306526	0.040078	0.0282843	0.0225462	0.0295452
